# Region-level Epimutation Rates in *Arabidopsis thaliana*

**DOI:** 10.1101/2020.08.18.255919

**Authors:** Johanna Denkena, Frank Johannes, Maria Colomé-Tatché

## Abstract

Failure to maintain DNA methylation patterns during plant development can occasionally give rise to so-called ‘spontaneous epimutations’. These stochastic methylation changes are sometimes heritable across generations and thus accumulate in plant genomes over time. Recent evidence indicates that spontaneous epimutations have a major role in shaping patterns of methylation diversity in plant populations. Using single CG dinucleotides as units of analysis, previous work has shown that the epimutation rate is several orders of magnitude higher than the genetic mutation rate. While these large rate differences have obvious implications for understanding genome-methylome co-evolution, the functional relevance of single CG methylation changes remains questionable. In contrast to single CG, solid experimental evidence has linked methylation gains and losses in larger genomic regions with transcriptional variation and heritable phentoypic effects. Here we show that such region-level changes arise stochastically at about the same rate as those at individual CG sites, are only marginal dependent on region size and cytosine density, but strongly dependent on chromosomal location. We also find consistent evidence that region-level epimutations are not restricted to CG contexts but also frequently occur in non-CG regions at the genome-wide scale. Taken together, our results support the view that many differentially methylated regions (DMRs) in natural populations originate from epimutational events and may not be effectively tagged by proximal SNPs. This possibility reinforces the need for epigenome-wide association studies (EWAS) in plants as away to identify the epigenetic basis of adaptive traits.
