## Supplementary material for "Region-level Epimutation Rates in *Arabidopsis thaliana*": Table S2

Table S2. Model Comparison
MA lines	context	annotation	AlternativeModel	NullModel	F-value	P-value
MA1_1	CG	genome-wide	ABneutral	ABnull	501386418496.9	0
MA1_2	CG	genome-wide	ABneutral	ABnull	53477430180.3	0
MA1_3	CG	genome-wide	ABneutral	ABnull	3834551154.9	2.8E-134
MA2_3	CG	genome-wide	ABneutral	ABnull	79585106082.3	2E-197
MA1_1	CHG	genome-wide	ABneutral	ABnull	40905045283030.5	0
MA1_2	CHG	genome-wide	ABneutral	ABnull	745233185779	0
MA1_3	CHG	genome-wide	ABneutral	ABnull	332066459425	2.6E-164
MA2_3	CHG	genome-wide	ABneutral	ABnull	982662056616.9	3E-219
MA1_1	CHH	genome-wide	ABneutral	ABnull	4564627242485.9	0
MA1_2	CHH	genome-wide	ABneutral	ABnull	38796064380.7	0
MA1_3	CHH	genome-wide	ABneutral	ABnull	67051772562.3	1.6E-153
MA2_3	CHH	genome-wide	ABneutral	ABnull	74261683655	8.1E-197
MA1_1	CG	5'UTR	ABneutral	ABnull	1373850856603.7	0
MA1_1	CG	gene	ABneutral	ABnull	268473853518.4	0
MA1_1	CG	3'UTR	ABneutral	ABnull	177026094032.5	0
MA1_1	CG	TE	ABneutral	ABnull	5178323773145.8	0
MA1_1	CG	promoter	ABneutral	ABnull	575996094879.7	0
MA1_1	CG	intergenic	ABneutral	ABnull	450914920013.4	0
MA1_2	CG	5'UTR	ABneutral	ABnull	510781782296.1	0
MA1_2	CG	gene	ABneutral	ABnull	31324887579.6	0
MA1_2	CG	3'UTR	ABneutral	ABnull	54475747541.3	0
MA1_2	CG	TE	ABneutral	ABnull	95753043696.7	0
MA1_2	CG	promoter	ABneutral	ABnull	60236340283	0
MA1_2	CG	intergenic	ABneutral	ABnull	30119565108.1	0
MA1_3	CG	5'UTR	ABneutral	ABnull	31524873666.9	1.9E-148
MA1_3	CG	gene	ABneutral	ABnull	2279069411.6	9E-131
MA1_3	CG	3'UTR	ABneutral	ABnull	2323677389.1	6.7E-131
MA1_3	CG	TE	ABneutral	ABnull	2229385856.7	1.3E-130
MA1_3	CG	promoter	ABneutral	ABnull	7339611911.1	1.2E-138
MA1_3	CG	intergenic	ABneutral	ABnull	5521519774	1E-136
MA2_3	CG	5'UTR	ABneutral	ABnull	292676527257.6	9.9E-209
MA2_3	CG	gene	ABneutral	ABnull	41775089052.5	8E-192
MA2_3	CG	3'UTR	ABneutral	ABnull	25192791121.7	2E-187
MA2_3	CG	TE	ABneutral	ABnull	29199564521.3	1E-188
MA2_3	CG	promoter	ABneutral	ABnull	110587945839.1	2.8E-200
MA2_3	CG	intergenic	ABneutral	ABnull	67899650719.2	4.8E-196
MA1_1	CG	gbM	ABneutral	ABnull	90904998329.1	0
MA1_1	CG	non_gbM	ABneutral	ABnull	687224929786.8	0
MA1_2	CG	gbM	ABneutral	ABnull	8661450142.4	0
MA1_2	CG	non_gbM	ABneutral	ABnull	67772752387.8	0
MA1_3	CG	gbM	ABneutral	ABnull	1184698755.9	2.3E-126
MA1_3	CG	non_gbM	ABneutral	ABnull	3063039116.7	9.3E-133
MA2_3	CG	gbM	ABneutral	ABnull	13490799850.8	5.3E-182
MA2_3	CG	non_gbM	ABneutral	ABnull	61208366243.9	3.9E-195
MA1_1	CG	chromosome arm	ABneutral	ABnull	382636762374.8	0
MA1_1	CG	centromere	ABneutral	ABnull	2895683168036.7	0
MA1_1	CG	pericentromere	ABneutral	ABnull	313066399474.8	0
MA1_2	CG	arm	ABneutral	ABnull	51831122765.1	0
MA1_2	CG	centromere	ABneutral	ABnull	137050686801.5	0
MA1_2	CG	pericentromere	ABneutral	ABnull	26382529928.8	0
MA1_3	CG	arm	ABneutral	ABnull	4735060717.2	1.1E-135
MA1_3	CG	centromere	ABneutral	ABnull	3193887385.6	4.8E-133
MA1_3	CG	pericentromere	ABneutral	ABnull	1696434810.1	8.8E-129
MA2_3	CG	arm	ABneutral	ABnull	89096427939.1	2.1E-198
MA2_3	CG	centromere	ABneutral	ABnull	33871767940.3	5.3E-190
MA2_3	CG	pericentromere	ABneutral	ABnull	36369093877.5	1.3E-190
MA1_1	CG	genome-wide	ABselectMM	ABneutral	1.6	0.2
MA1_2	CG	genome-wide	ABselectMM	ABneutral	0	1
MA1_3	CG	genome-wide	ABselectMM	ABneutral	0	0.85
MA2_3	CG	genome-wide	ABselectMM	ABneutral	0	1
MA1_1	CHG	genome-wide	ABselectMM	ABneutral	0.1	0.75
MA1_2	CHG	genome-wide	ABselectMM	ABneutral	0	0.86
MA1_3	CHG	genome-wide	ABselectMM	ABneutral	0	0.96
MA2_3	CHG	genome-wide	ABselectMM	ABneutral	14.1	0.00055
MA1_1	CHH	genome-wide	ABselectMM	ABneutral	0	0.98
MA1_2	CHH	genome-wide	ABselectMM	ABneutral	0	1
MA1_3	CHH	genome-wide	ABselectMM	ABneutral	0	1
MA2_3	CHH	genome-wide	ABselectMM	ABneutral	3.2	0.081
MA1_1	CG	5'UTR	ABselectMM	ABneutral	1.6	0.21
MA1_1	CG	gene	ABselectMM	ABneutral	0.7	0.4
MA1_1	CG	3'UTR	ABselectMM	ABneutral	1.1	0.3
MA1_1	CG	TE	ABselectMM	ABneutral	2.8	0.093
MA1_1	CG	promoter	ABselectMM	ABneutral	2.6	0.11
MA1_1	CG	intergenic	ABselectMM	ABneutral	1.5	0.22
MA1_2	CG	5'UTR	ABselectMM	ABneutral	0.3	0.56
MA1_2	CG	gene	ABselectMM	ABneutral	0	1
MA1_2	CG	3'UTR	ABselectMM	ABneutral	0	1
MA1_2	CG	TE	ABselectMM	ABneutral	0.5	0.47
MA1_2	CG	promoter	ABselectMM	ABneutral	0	1
MA1_2	CG	intergenic	ABselectMM	ABneutral	0.2	0.64
MA1_3	CG	5'UTR	ABselectMM	ABneutral	0.2	0.65
MA1_3	CG	gene	ABselectMM	ABneutral	0	0.86
MA1_3	CG	3'UTR	ABselectMM	ABneutral	4	0.055
MA1_3	CG	TE	ABselectMM	ABneutral	0.1	0.75
MA1_3	CG	promoter	ABselectMM	ABneutral	0.1	0.8
MA1_3	CG	intergenic	ABselectMM	ABneutral	0.3	0.57
MA2_3	CG	5'UTR	ABselectMM	ABneutral	0.3	0.59
MA2_3	CG	gene	ABselectMM	ABneutral	0	1
MA2_3	CG	3'UTR	ABselectMM	ABneutral	0	1
MA2_3	CG	TE	ABselectMM	ABneutral	0	1
MA2_3	CG	promoter	ABselectMM	ABneutral	0	1
MA2_3	CG	intergenic	ABselectMM	ABneutral	3.4	0.072
MA1_1	CG	gbM	ABselectMM	ABneutral	1.3	0.25
MA1_1	CG	non_gbM	ABselectMM	ABneutral	2	0.16
MA1_2	CG	gbM	ABselectMM	ABneutral	0	1
MA1_2	CG	non_gbM	ABselectMM	ABneutral	0	1
MA1_3	CG	gbM	ABselectMM	ABneutral	0	0.93
MA1_3	CG	non_gbM	ABselectMM	ABneutral	0.2	0.67
MA2_3	CG	gbM	ABselectMM	ABneutral	0	1
MA2_3	CG	non_gbM	ABselectMM	ABneutral	0	1
MA1_1	CG	arm	ABselectMM	ABneutral	0.8	0.39
MA1_1	CG	centromere	ABselectMM	ABneutral	0.7	0.41
MA1_1	CG	pericentromere	ABselectMM	ABneutral	2	0.15
MA1_2	CG	arm	ABselectMM	ABneutral	0	1
MA1_2	CG	centromere	ABselectMM	ABneutral	0.1	0.78
MA1_2	CG	pericentromere	ABselectMM	ABneutral	0.1	0.77
MA1_3	CG	chromosome arm	ABselectMM	ABneutral	0.1	0.72
MA1_3	CG	centromere	ABselectMM	ABneutral	0	0.85
MA1_3	CG	pericentromere	ABselectMM	ABneutral	0	0.96
MA2_3	CG	chromosome arm	ABselectMM	ABneutral	0	1
MA2_3	CG	centromere	ABselectMM	ABneutral	0	1
MA2_3	CG	pericentromere	ABselectMM	ABneutral	0	1
MA1_1	CG	genome-wide	ABselectUU	ABneutral	1.7	0.19
MA1_2	CG	genome-wide	ABselectUU	ABneutral	0	0.93
MA1_3	CG	genome-wide	ABselectUU	ABneutral	0	0.86
MA2_3	CG	genome-wide	ABselectUU	ABneutral	0	1
MA1_1	CHG	genome-wide	ABselectUU	ABneutral	-0.1	1
MA1_2	CHG	genome-wide	ABselectUU	ABneutral	0	0.88
MA1_3	CHG	genome-wide	ABselectUU	ABneutral	0	0.96
MA2_3	CHG	genome-wide	ABselectUU	ABneutral	15.4	0.00034
MA1_1	CHH	genome-wide	ABselectUU	ABneutral	0	1
MA1_2	CHH	genome-wide	ABselectUU	ABneutral	0	1
MA1_3	CHH	genome-wide	ABselectUU	ABneutral	0	0.99
MA2_3	CHH	genome-wide	ABselectUU	ABneutral	6	0.019
MA1_1	CG	5'UTR	ABselectUU	ABneutral	1.7	0.19
MA1_1	CG	gene	ABselectUU	ABneutral	1.1	0.3
MA1_1	CG	3'UTR	ABselectUU	ABneutral	2.2	0.14
MA1_1	CG	TE	ABselectUU	ABneutral	3.7	0.055
MA1_1	CG	promoter	ABselectUU	ABneutral	2.3	0.13
MA1_1	CG	intergenic	ABselectUU	ABneutral	1.7	0.19
MA1_2	CG	5'UTR	ABselectUU	ABneutral	1.1	0.3
MA1_2	CG	gene	ABselectUU	ABneutral	0	0.84
MA1_2	CG	3'UTR	ABselectUU	ABneutral	1.5	0.22
MA1_2	CG	TE	ABselectUU	ABneutral	0.5	0.48
MA1_2	CG	promoter	ABselectUU	ABneutral	0.1	0.78
MA1_2	CG	intergenic	ABselectUU	ABneutral	0.3	0.6
MA1_3	CG	5'UTR	ABselectUU	ABneutral	0	0.92
MA1_3	CG	gene	ABselectUU	ABneutral	0.2	0.63
MA1_3	CG	3'UTR	ABselectUU	ABneutral	3.6	0.069
MA1_3	CG	TE	ABselectUU	ABneutral	0.1	0.74
MA1_3	CG	promoter	ABselectUU	ABneutral	0.1	0.78
MA1_3	CG	intergenic	ABselectUU	ABneutral	0.3	0.57
MA2_3	CG	5'UTR	ABselectUU	ABneutral	0.3	0.6
MA2_3	CG	gene	ABselectUU	ABneutral	0	1
MA2_3	CG	3'UTR	ABselectUU	ABneutral	0	1
MA2_3	CG	TE	ABselectUU	ABneutral	0	1
MA2_3	CG	promoter	ABselectUU	ABneutral	0	0.91
MA2_3	CG	intergenic	ABselectUU	ABneutral	3.1	0.088
MA1_1	CG	gbM	ABselectUU	ABneutral	1.5	0.23
MA1_1	CG	non_gbM	ABselectUU	ABneutral	1.9	0.17
MA1_2	CG	gbM	ABselectUU	ABneutral	0	0.91
MA1_2	CG	non_gbM	ABselectUU	ABneutral	0.1	0.8
MA1_3	CG	gbM	ABselectUU	ABneutral	0	0.96
MA1_3	CG	non_gbM	ABselectUU	ABneutral	0.7	0.42
MA2_3	CG	gbM	ABselectUU	ABneutral	0	1
MA2_3	CG	non_gbM	ABselectUU	ABneutral	0	1
MA1_1	CG	chromosome arm	ABselectUU	ABneutral	1.2	0.27
MA1_1	CG	centromere	ABselectUU	ABneutral	0.7	0.41
MA1_1	CG	pericentromere	ABselectUU	ABneutral	2.1	0.15
MA1_2	CG	chromosome arm	ABselectUU	ABneutral	0	0.86
MA1_2	CG	centromere	ABselectUU	ABneutral	0.1	0.8
MA1_2	CG	pericentromere	ABselectUU	ABneutral	0.3	0.62
MA1_3	CG	chromosome arm	ABselectUU	ABneutral	1.1	0.3
MA1_3	CG	centromere	ABselectUU	ABneutral	0	0.94
MA1_3	CG	pericentromere	ABselectUU	ABneutral	0	0.98
MA2_3	CG	chromosome arm	ABselectUU	ABneutral	0	1
MA2_3	CG	centromere	ABselectUU	ABneutral	0	1
MA2_3	CG	pericentromere	ABselectUU	ABneutral	0	1
